# Enhancing network activation in Natural Killer cells: Predictions from *in silico* modeling

**DOI:** 10.1101/395756

**Authors:** Sahak Z. Makaryan, Stacey D. Finley

## Abstract

Natural killer (NK) cells are part of the innate immune system and are capable of killing diseased cells. As a result, NK cells are being used for adoptive cell therapies for cancer patients. The activation of NK cell stimulatory receptors leads to a cascade of intracellular phosphorylation reactions, which activates key signaling species that facilitate the secretion of cytolytic molecules required for cell killing. Strategies that maximize the activation of such intracellular species can increase the likelihood of NK cell activation upon contact with a cancer cell, and thereby improve efficacy of NK cell-based therapies. However, due to the complexity of intracellular signaling, it is difficult to deduce *a priori* which strategies can enhance species activation. Therefore, we constructed a mechanistic model of the CD16, 2B4 and NKG2D signaling pathways in NK cells to simulate strategies that enhance signaling. The model predictions were fit to published data and validated with a separate dataset. Model simulations demonstrate strong network activation when the CD16 pathway is stimulated. The magnitude of species activation is most sensitive to the receptor concentration and the rate at which the receptor is deactivated. Co-stimulation of CD16 and NKG2D *in silico* required fewer ligands to achieve half-maximal activation than other combinations, suggesting co-stimulating these pathways is most effective in activating the species. We applied the model to predict the effects of perturbing the signaling network and found two strategies that can potently enhance network activation. When the availability of ligands is low, it is more influential to engineer NK cell receptors that are resistant to proteolytic cleavage. In contrast, for high ligand concentrations, inhibiting phosphatase activity leads to more activation. The work presented here establishes a framework for understanding the complex, nonlinear aspects of NK cell signaling and provides detailed strategies for enhancing NK cell activation.
